# A cell surface proteomic atlas reveals socioeconomic status associated immune diversity

**DOI:** 10.64898/2026.03.07.707513

**Authors:** Marouba Cisse, Wesley Huisman, Youvika Singh, Ibrahima Diallo, Moctar Gningue, Haiyu Wang, Alicia C. de Kroon, Rosanne A. M. Steenbergen, Geert H. Groeneveld, Babacar Mbengue, Maguette S. Niang, Tandakha N. Dieye, Alioune Dieye, Leendert A. Trouw, Souleymane Mboup, Kimberly Bonger, Maria Yazdanbakhsh, Moustapha Mbow, Simon P. Jochems

## Abstract

Socioeconomic status (SES) is a potent determinant of immune variation, yet unbiased approaches to holistically map the effect of SES on the immune system are lacking. We developed a high-dimensional flow cytometry-based profiling approach to analyse 331 cell surface proteins across 33 immune cell subsets within an SES-stratified Senegalese cohort, alongside a European cohort (Netherlands). We identified 108 SES-related markers across the immune system, revealing that lower SES individuals exhibited downregulation of surface proteins, affecting in particular adhesins, chemokine and complement receptors. Conversely, lower SES was associated with hallmarks of chronic activation and exhaustion including upregulation of immune checkpoints. Metabolic profiling demonstrated that while lower SES individuals displayed elevated baseline RNA transcription, higher SES individuals exhibited superior protein translation rates. We validated these SES-related immune trends in an independent cohort and provide an interactive online resource for exploring this surface protein atlas on immune cell subsets. Taken together, these findings provide a global overview of how the cell surface proteome varies by SES, and identify molecular changes that can affect vaccine efficacy and disease outcomes.
