## Supplementary material for "A cell surface proteomic atlas reveals socioeconomic status associated immune diversity": Table S4

### Sheet: LEGENDScreen Panel
Specificity	Clone	Isotype
Armenian Hamster IgG isotype control	HTK888	Armenian Hamster IgG
CD278 (ICOS)	C398.4A	Armenian Hamster IgG
IFN-γ R β chain	2HUB-159	Hamster IgG
Mouse IgG1, k isotype control	MOPC-21	Mouse IgG1, κ
CD46	TRA-2-10	Mouse IgG1, κ
CD70	113-16	Mouse IgG1, κ
CD1a	HI149	Mouse IgG1, κ
CD2	RPA-2.10	Mouse IgG1, κ
β2-microglobulin	A17082A	Mouse IgG1, κ
B7-H4	MIH43	Mouse IgG1, κ
Cadherin 11	16G5	Mouse IgG1, κ
CD10	HI10a	Mouse IgG1, κ
CD100	A8	Mouse IgG1, κ
CD103 (Integrin αE)	Ber-ACT8	Mouse IgG1, κ
CD105 (Endoglin)	SN6h	Mouse IgG1, κ
CD106	STA	Mouse IgG1, κ
CD107a (LAMP-1)	H4A3	Mouse IgG1, κ
CD107b (LAMP-2)	H4B4	Mouse IgG1, κ
CD109	W7C5	Mouse IgG1, κ
CD111 (Nectin-1)	R1.302	Mouse IgG1, κ
CD112 (Nectin-2)	TX31	Mouse IgG1, κ
CD114 (G-CSFR)	LMM741	Mouse IgG1, κ
CD116	4H1	Mouse IgG1, κ
CD119 (IFN-γ R α chain)	GIR-208	Mouse IgG1, κ
CD11a	HI111	Mouse IgG1, κ
CD122 (IL-2Rβ)	TU27	Mouse IgG1, κ
CD126 (IL-6Rα)	UV4	Mouse IgG1, κ
CD13	WM15	Mouse IgG1, κ
CD131	1C1	Mouse IgG1, κ
CD134 (OX40)	Ber-ACT35 (ACT35)	Mouse IgG1, κ
CD135 (Flt-3/Flk-2)	BV10A4H2	Mouse IgG1, κ
CD137 (4-1BB)	S18014C	Mouse IgG1, κ
CD137L (4-1BB Ligand)	5F4	Mouse IgG1, κ
CD138 (Syndecan-1)	MI15	Mouse IgG1, κ
CD140a (PDGFRα)	16A1	Mouse IgG1, κ
CD140b (PDGFRβ)	18A2	Mouse IgG1, κ
CD141 (Thrombomodulin)	M80	Mouse IgG1, κ
CD142	NY2	Mouse IgG1, κ
CD143 (Angiotensin-converting enzyme)	5-369	Mouse IgG1, κ
CD146	P1H12	Mouse IgG1, κ
CD148	A3	Mouse IgG1, κ
CD15 (SSEA-1)	W6D3	Mouse IgG1, κ
CD150 (SLAM)	A12 (7D4)	Mouse IgG1, κ
CD151 (PETA-3)	50-6	Mouse IgG1, κ
CD154	24-31	Mouse IgG1, κ
CD156c (ADAM10)	SHM14	Mouse IgG1, κ
CD158e1 (KIR3DL1, NKB1)	DX9	Mouse IgG1, κ
CD162	KPL-1	Mouse IgG1, κ
CD163	GHI/61	Mouse IgG1, κ
CD164	67D2	Mouse IgG1, κ
CD165	SN2 (N6-D11)	Mouse IgG1, κ
CD166	3A6	Mouse IgG1, κ
CD169 (Sialoadhesin, Siglec-1)	7-239	Mouse IgG1, κ
CD170 (Siglec-5)	1A5	Mouse IgG1, κ
CD172a/b (SIRPα/β)	SE5A5	Mouse IgG1, κ
CD172g (SIRPγ)	LSB2.20	Mouse IgG1, κ
CD178 (Fas-L)	NOK-1	Mouse IgG1, κ
CD179a (VpreB)	HSL96	Mouse IgG1, κ
CD179b (Ig λ5)	HSL11	Mouse IgG1, κ
CD18	TS1/18	Mouse IgG1, κ
CD180 (RP105)	MHR73-11	Mouse IgG1, κ
CD182 (CXCR2)	5E8/CXCR2	Mouse IgG1, κ
CD183 (CXCR3)	G025H7	Mouse IgG1, κ
CD185 (CXCR5)	J252D4	Mouse IgG1, κ
CD191 (CCR1)	5F10B29	Mouse IgG1, κ
CD194 (CCR4)	L291H4	Mouse IgG1, κ
CD1b	SN13 (K5-1B8)	Mouse IgG1, κ
CD200 (OX2)	A18042B	Mouse IgG1, κ
CD200 R	OX-108	Mouse IgG1, κ
CD202b (Tie2/Tek)	33.1 (Ab33)	Mouse IgG1, κ
CD203c (E-NPP3)	NP4D6	Mouse IgG1, κ
CD205 (DEC-205)	HD83	Mouse IgG1, κ
CD206 (MMR)	15-2	Mouse IgG1, κ
CD207 (Langerin)	10E2	Mouse IgG1, κ
CD21	Bu32	Mouse IgG1, κ
CD213a1 (IL-13Rα1)	SS12B	Mouse IgG1, κ
CD213a2 (IL13Rα2)	SHM38	Mouse IgG1, κ
CD218a (IL-18Rα)	H44	Mouse IgG1, κ
CD221 (IGF-1R)	1H7/CD221	Mouse IgG1, κ
CD223 (LAG-3)	11C3C65	Mouse IgG1, κ
CD226 (DNAM-1)	11A8	Mouse IgG1, κ
CD227 (MUC-1)	16A	Mouse IgG1, λ
CD229 (Ly-9)	HLy-9.1.25	Mouse IgG1, κ
CD23	EBVCS-5	Mouse IgG1, κ
CD231 (TALLA)	SN1a (M3-3D9)	Mouse IgG1, κ
CD244 (2B4)	C1.7	Mouse IgG1, κ
CD245 (p220/240)	DY12	Mouse IgG1, κ
CD261 (DR4, TRAIL-R1)	DJR1	Mouse IgG1, κ
CD11b	ICRF44	Mouse IgG1, κ
CD262 (DR5, TRAIL-R2)	DJR2-4 (7-8)	Mouse IgG1, κ
DcR1 (TRAIL-R3, CD263)	DJR3	Mouse IgG1, κ
CD266 (Fn14, TWEAK R)	ITEM-1	Mouse IgG1, κ
CD268 (BAFF-R)	11C1	Mouse IgG1, κ
CD271 (NGFR)	ME20.4	Mouse IgG1, κ
CD275 (B7-H2, B7-RP1, ICOSL)	9F.8A4	Mouse IgG1, κ
CD276 (B7-H3)	MIH42	Mouse IgG1, κ
CD147	HIM6	Mouse IgG1, κ
CD184 (CXCR4)	QA18A64	Mouse IgG1, κ
CD28	CD28.2	Mouse IgG1, κ
CD29	TS2/16	Mouse IgG1, κ
CD290 (TLR10)	3C10C5	Mouse IgG1, κ
CD298	LNH-94	Mouse IgG1, κ
CD30	BY88	Mouse IgG1, κ
CD300c	TX45	Mouse IgG1, κ
CD309 (VEGFR2)	A16085H	Mouse IgG1, κ
CD31	WM59	Mouse IgG1, κ
CD314 (NKG2D)	1D11	Mouse IgG1, κ
CD317 (BST2, Tetherin)	RS38E	Mouse IgG1, κ
CD324 (E-Cadherin)	67A4	Mouse IgG1, κ
CD325 (N-Cadherin)	8C11	Mouse IgG1, κ
CD328 (Siglec-7)	6-434	Mouse IgG1, κ
CD33	WM53	Mouse IgG1, κ
CD334 (FGFR4)	4FR6D3	Mouse IgG1, κ
CD335 (NKp46)	9E2	Mouse IgG1, κ
CD336 (NKp44)	P44-8	Mouse IgG1, κ
CD337 (NKp30)	P30-15	Mouse IgG1, κ
CD34	581	Mouse IgG1, κ
CD340 (erbB2/HER-2)	24D2	Mouse IgG1, κ
CD344 (Frizzled-4)	CH3A4A7	Mouse IgG1, κ
CD35	E11	Mouse IgG1, κ
CD354 (TREM-1)	TREM-26	Mouse IgG1, κ
CD365 (Tim-1)	1D12	Mouse IgG1, κ
CD366 (Tim-3)	F38-2E2	Mouse IgG1, κ
CD367 (CLEC4A)	9E8	Mouse IgG1, κ
CD36L1 (SCARB1, SR-BI)	m1b9	Mouse IgG1, κ
CD39	A1	Mouse IgG1, κ
CD40	5C3	Mouse IgG1, κ
CD41	HIP8	Mouse IgG1, κ
CD42b	HIP1	Mouse IgG1, κ
CD43	CD43-10G7	Mouse IgG1, κ
CD44	BJ18	Mouse IgG1, κ
CD47	CC2C6	Mouse IgG1, κ
CD48	BJ40	Mouse IgG1, κ
CD49a	TS2/7	Mouse IgG1, κ
CD49b	P1E6-C5	Mouse IgG1, κ
CD49c (integrin α3)	ASC-1	Mouse IgG1, κ
CD49d	9F10	Mouse IgG1, κ
CD5	UCHT2	Mouse IgG1, κ
CD50 (ICAM-3)	CBR-IC3/1	Mouse IgG1, κ
CD54	HA58	Mouse IgG1, κ
CD55	JS11	Mouse IgG1, κ
CD58 (LFA-3)	TS2/9	Mouse IgG1, κ
CD6	BL-CD6	Mouse IgG1, κ
CD61	VI-PL2	Mouse IgG1, κ
CD62E	HAE-1f	Mouse IgG1, κ
CD62L	DREG-56	Mouse IgG1, κ
CD62P (P-Selectin)	AK4	Mouse IgG1, κ
CD63	H5C6	Mouse IgG1, κ
CD64	S18012C	Mouse IgG1, κ
CD69	FN50	Mouse IgG1, κ
CD73 (Ecto-5'-nucleotidase)	AD2	Mouse IgG1, κ
CD74	LN2	Mouse IgG1, κ
CD79b (Igβ)	CB3-1	Mouse IgG1, κ
CD80	2D10	Mouse IgG1, κ
CD81 (TAPA-1)	5A6	Mouse IgG1, κ
CD82	ASL-24	Mouse IgG1, κ
CD83	HB15e	Mouse IgG1, κ
CD85g (ILT7)	17G10.2	Mouse IgG1, κ
CD85k (ILT3)	ZM4.1	Mouse IgG1, κ
CD87	VIM5	Mouse IgG1, κ
CD89	A59	Mouse IgG1, κ
CD9	HI9a	Mouse IgG1, κ
CD90 (Thy1)	5E10	Mouse IgG1, κ
CD93	VIMD2	Mouse IgG1, κ
CD94	DX22	Mouse IgG1, κ
CD95 (Fas)	DX2	Mouse IgG1, κ
CD96 (TACTILE)	NK92.39	Mouse IgG1, κ
CD97	VIM3b	Mouse IgG1, κ
CD270 (HVEM, TR2)	122	Mouse IgG1, κ
CXCL16	22-19-12	Mouse IgG1, κ
Delta-like protein 1 (DLL1)	MHD1-314	Mouse IgG1, κ
Delta-like protein 4 (DLL4)	MHD4-46	Mouse IgG1, κ
DR3 (TRAMP)	JD3	Mouse IgG1, κ
EGFR	AY13	Mouse IgG1, κ
GPR19	K152D10	Mouse IgG1, κ
GPR56	CG4	Mouse IgG1, κ
HLA-E	3D12	Mouse IgG1, κ
Ig light chain k	MHK-49	Mouse IgG1, κ
IgM	MHM-88	Mouse IgG1, κ
Integrin α9β1	Y9A2	Mouse IgG1, κ
Jagged 2	MHJ2-523	Mouse IgG1, κ
Ksp37 (FGFBP2)	TDA3	Mouse IgG1, κ
LY6G6D (C6orf23)	13.8	Mouse IgG1, κ
MERTK	590H11G1E3	Mouse IgG1, κ
MSC	W7C6	Mouse IgG1, κ
MSC and NPC (W4A5)	W4A5	Mouse IgG1, κ
TNAP	W8B2	Mouse IgG1, κ
MUC-13	TCC16	Mouse IgG1, κ
NKp80	5D12	Mouse IgG1, κ
Notch 1	MHN1-519	Mouse IgG1, κ
Notch 3	MHN3-21	Mouse IgG1, κ
Notch 4	MHN4-2	Mouse IgG1, κ
NPC (57D2)	57D2	Mouse IgG1, κ
CD352 (NTB-A)	NT-7	Mouse IgG1, κ
PSMA (FOLH1)	LNI-17	Mouse IgG1, κ
ROR1	2A2	Mouse IgG1, κ
Siglec-10	5G6	Mouse IgG1, κ
CD328 (Siglec-7)	S7.7	Mouse IgG1, κ
Siglec-8	7C9	Mouse IgG1, κ
Siglec-9	K8	Mouse IgG1, κ
SSEA-5	8E11	Mouse IgG1, κ
SUSD2	W5C5	Mouse IgG1, κ
α/β T Cell Receptor	IP26	Mouse IgG1, κ
Tim-4	9F4	Mouse IgG1, κ
TLT-2	MIH61	Mouse IgG1, κ
TM4SF20	C9	Mouse IgG1, κ
TRA-2-49	TRA-2-49/6E	Mouse IgG1, κ
TRA-2-54	TRA-2-54/2J	Mouse IgG1, κ
TSLPR (TSLP-R)	1B4	Mouse IgG1, κ
VEGFR3 (FLT-4)	9D9F9	Mouse IgG1, κ
Mouse IgG2a, k isotype control	MOPC-173	Mouse IgG2a, κ
LOX-1	15C4	Mouse IgG2a, κ
CD20	S18015E	Mouse IgG2a, κ
CD52	QA19A22	Mouse IgG2a, κ
CD117 (c-kit)	S18022G	Mouse IgG2a, κ
CD133	S16016B	Mouse IgG2a, κ
APCDD1 (DRAPC1)	7.13	Mouse IgG2a, κ
CD272 (BTLA)	MIH26	Mouse IgG2a, κ
CD198 (CCR8)	L263G8	Mouse IgG2a, κ
CCRL2	K097F7	Mouse IgG2a, κ
CD102 (ICAM-2)	CBR-IC2/2	Mouse IgG2a, κ
CD104	58XB4	Mouse IgG2a, κ
CD124 (IL-4Rα)	G077F6	Mouse IgG2a, κ
CD130 (gp130)	2E1B02	Mouse IgG2a, κ
CD144 (VE-Cadherin)	BV9	Mouse IgG2a, κ
CD152 (CTLA-4)	BNI3	Mouse IgG2a, κ
CD155 (PVR)	TX24	Mouse IgG2a, λ
CD158b (KIR2DL2/L3, NKAT2)	DX27	Mouse IgG2a, κ
TMEM8A	SA065C3	Mouse IgG2a, κ
CD186 (CXCR6)	K041E5	Mouse IgG2a, κ
CD192 (CCR2)	K036C2	Mouse IgG2a, κ
CD199 (CCR9)	L053E8	Mouse IgG2a, κ
CD209 (DC-SIGN)	9E9A8	Mouse IgG2a, κ
CD217	W15177A	Mouse IgG2a, κ
CD230 (Prion)	3F4	Mouse IgG2a, κ
CD24	ML5	Mouse IgG2a, κ
CD243 (MDR-1)	UIC2	Mouse IgG2a, κ
CD26	BA5b	Mouse IgG2a, κ
CD269 (BCMA)	19F2	Mouse IgG2a, κ
CD282 (TLR2)	W15145C	Mouse IgG2a, κ
CD284 (TLR4)	HTA125	Mouse IgG2a, κ
CD301 (CLEC10A)	H037G3	Mouse IgG2a, κ
CD303 (BDCA-2)	201A	Mouse IgG2a, κ
CD304 (Neuropilin-1)	12C2	Mouse IgG2a, κ
CD307e (FcRL5)	509f6	Mouse IgG2a, κ
CD323 (JAM3)	SHM33	Mouse IgG2a, κ
CD357 (GITR)	108-17	Mouse IgG2a, κ
CD36	5-271	Mouse IgG2a, κ
CD369 (Dectin-1/CLEC7A)	15E2	Mouse IgG2a, κ
CD370 (CLEC9A/DNGR1)	8F9	Mouse IgG2a, κ
CD371 (CLEC12A)	50C1	Mouse IgG2a, κ
CD45RO	UCHL1	Mouse IgG2a, κ
CD51	NKI-M9	Mouse IgG2a, κ
CD59	p282 (H19)	Mouse IgG2a, κ
CD71	CY1G4	Mouse IgG2a, κ
CD84	CD84.1.21	Mouse IgG2a, κ
CD88 (C5aR)	S5/1	Mouse IgG2a, κ
Cd355 (CRTAM)	Cr24.1	Mouse IgG2a, κ
erbB3/HER-3	1B4C3	Mouse IgG2a, κ
FPR3 (FPRL2)	K102B9	Mouse IgG2a, κ
Ganglioside GD2	14G2a	Mouse IgG2a, κ
GPR83	K07JP05	Mouse IgG2a, κ
HLA-A,B,C	W6/32	Mouse IgG2a, κ
Ig light chain λ	MHL-38	Mouse IgG2a, κ
IgD	IA6-2	Mouse IgG2a, κ
IL-28RA	MHLICR2a	Mouse IgG2a, κ
integrin β5	AST-3T	Mouse IgG2a, κ
KLRG1 (MAFA)	SA231A2	Mouse IgG2a, κ
MICA/MICB	6D4	Mouse IgG2a, κ
SUSD2	W3D5	Mouse IgG2a, κ
Notch 2	MHN2-25	Mouse IgG2a, κ
TACSTD2 (TROP2)	NY18	Mouse IgG2a, κ
CD99	3B2/TA8	Mouse IgG2a, κ
TIGIT (VSTM3)	A15153G	Mouse IgG2a, κ
Mouse IgG2b, k Isotype Control	MPC-11	Mouse IgG2b, κ
C3AR	hC3aRZ8	Mouse IgG2b, κ
CCX-CKR (CCRL1)	13E11	Mouse IgG2b, κ
CD129 (IL-9 R)	AH9R7	Mouse IgG2b, κ
CD158 (KIR2DL1/S1/S3/S5)	HP-MA4	Mouse IgG2b, κ
CD181 (CXCR1)	8F1/CXCR1	Mouse IgG2b, κ
CD193 (CCR3)	5E8	Mouse IgG2b, κ
CD196 (CCR6)	G034E3	Mouse IgG2b, κ
CD1d	51.1	Mouse IgG2b, κ
CD22	S-HCL-1	Mouse IgG2b, κ
CD220	B6.220	Mouse IgG2b, κ
CD235ab	HIR2	Mouse IgG2b, κ
CD258 (LIGHT)	T5-39	Mouse IgG2b, κ
CD274 (B7-H1, PD-L1)	29E.2A3	Mouse IgG2b, κ
CD319 (CRACC)	162.1	Mouse IgG2b, κ
CD32	FUN-2	Mouse IgG2b, κ
CD326 (Ep-CAM)	9C4	Mouse IgG2b, κ
CD338 (ABCG2)	5D3	Mouse IgG2b, κ
CD368 (CLEC4D)	9B9	Mouse IgG2b, κ
CD45RB	MEM-55	Mouse IgG2b, κ
CD49e	NKI-SAM-1	Mouse IgG2b, κ
CD66a/c/e	ASL-32	Mouse IgG2b, κ
CD85h (ILT1)	24	Mouse IgG2b, κ
CD85j (ILT2)	GHI/75	Mouse IgG2b, κ
CD86	IT2.2	Mouse IgG2b, κ
CD92	VIM15b	Mouse IgG2b, κ
CXCR7	8F11-M16	Mouse IgG2b, κ
Delta Opioid Receptor	DOR7D2A4	Mouse IgG2b, κ
Dopamine Receptor D1	L205G1	Mouse IgG2b, κ
EphA2	SHM16	Mouse IgG2b, κ
FcεRIα	AER-37 (CRA-1)	Mouse IgG2b, κ
GARP (LRRC32)	7B11	Mouse IgG2b, κ
CD215 (IL-15Rα)	JM7A4	Mouse IgG2b, κ
Lymphotoxin b Receptor (LT-βR)	31G4D8	Mouse IgG2b, κ
MRGX2	K125H4	Mouse IgG2b, κ
CD254 (TRANCE, RANKL)	MIH24	Mouse IgG2b, κ
CD318 (CDCP1)	CUB1	Mouse IgG2b, κ
CD279 (PD-1)	A17188B	Mouse IgG2b, κ
Mouse IgG3, κ isotype control	MG3-35	Mouse IgG3, κ
CD255 (TWEAK)	CARL-1	Mouse IgG3, κ
SSEA-4	MC-813-70	Mouse IgG3, κ
Mouse IgM, κ isotype control	MM-30	Mouse IgM, κ
CD160	BY55	Mouse IgM, κ
CD57	HNK-1	Mouse IgM, κ
CD66b	G10F5	Mouse IgM, κ
TRA-1-60-R	TRA-1-60-R	Mouse IgM, κ
Rat IgG1, κ isotype control	RTK2071	Rat IgG1, κ
CD115 (CSF-1R)	9-4D2-1E4	Rat IgG1, κ
CD201 (EPCR)	RCR-401	Rat IgG1, κ
Rat IgG2a, κ isotype control	RTK2758	Rat IgG2a, κ
CD120b	3G7A02	Rat IgG2a, κ
CD210 (IL-10 R)	3F9	Rat IgG2a, κ
CD267 (TACI)	1A1	Rat IgG2a, κ
CD49f	GoH3	Rat IgG2a, κ
CD85a (ILT5)	MKT5.1	Rat IgG2a, κ
CD85d (ILT4)	42D1	Rat IgG2a, κ
IgG Fc	M1310G05	Rat IgG2a, κ
Integrin β7	FIB504	Rat IgG2a, κ
XCR1	S15046E	Rat IgG2a, κ
CD360 (IL-21R)	W18100A	Rat IgG2a, κ
Podoplanin	NC-08	Rat IgG2a, λ
Rat IgG2b, κ isotype control	RTK4530	Rat IgG2b, κ
CD132 (common γ chain)	TUGh4	Rat IgG2b, κ
CD195 (CCR5)	J418F1	Rat IgG2b, κ
CX3CR1	2A9-1	Rat IgG2b, κ
Rat IgM, κ isotype control	RTK2118	Rat IgM, κ
SSEA-3	MC-631	Rat IgM, κ
